# Age-dependent downregulation of endothelial lamin A/C impairs mechanotransduction and promotes cardiovascular disease

**DOI:** 10.64898/2026.11.12.764634

**Authors:** Iñigo Ruiz-Polo de Lara, Anna Bar, Pilar Gonzalo, Alberto del Monte-Monge, María González-Amor, Ana Barettino, Sara Pascual, Carlos Torroja, Judith Alonso, María J. Andrés-Manzano, Janusz Pyka, Gema de Rivas Hidalgo, Zeinep Berkimbayeva, Manel Taurón, Stephane Heymans, Cristina Rodríguez, José Martínez-González, Beatriz Dorado, Jaime Millán, Stefan Chlopicki, Ignacio Benedicto, Vicente Andrés

## Abstract

**Aims:** Aging is a major risk factor for cardiovascular disease, but the underlying mechanisms remain incompletely understood. Here, we investigated age-associated changes in endothelial lamin A/C expression and the contribution of endothelial lamin A/C loss to cardiovascular dysfunction and disease.

**Methods and Results:** Aging was associated with reduced endothelial lamin A/C expression in human coronary arteries and mouse aorta and heart. We generated an inducible endothelial-specific *Lmna* knockout mouse model on an atheroprone *Ldlr*-null background (*Lmna*KO*^iEC^*), which exhibited a 14.6% reduction in median survival. Vascular and cardiac phenotypes were evaluated using vascular reactivity assays, magnetic resonance imaging, blood pressure measurements, echocardiography, histology, nitric oxide assays, and biochemical analyses. *Lmna*KO*^iEC^* mice exhibited increased atherosclerotic burden, impaired endothelium-dependent vasodilation, vascular hyperpermeability, arterial stiffening, and hypertension. They also displayed increased cardiac mass, elevated NT-proBNP levels, incipient myocardial fibrosis, and signs of increased cardiac filling pressures despite preserved systolic function, resembling early stages of heart failure with preserved ejection fraction (HFpEF). Cardiac proteomics revealed inflammatory, profibrotic, and metabolic remodeling, with enrichment of molecular signatures associated with human HFpEF. Mechanistically, aortic single-cell transcriptomics revealed endothelial activation and suppression of the flow-responsive KLF2–NOS3 pathway. Consistently, endothelial lamin A/C deficiency reduced aortic nitric oxide production *ex vivo,* while siRNA-mediated *LMNA* knockdown impaired shear stress-induced *KLF2* and *NOS3* expression in human aortic endothelial cells.

**Conclusion:** These findings identify age-associated endothelial lamin A/C downregulation as a previously unrecognized contributor to cardiovascular aging and disease, and suggest preservation of endothelial nuclear mechanotransduction as a potential therapeutic strategy.

**Translational Relevance:** Our findings identify age-associated endothelial lamin A/C downregulation as a previously unrecognized contributor to cardiovascular aging, linking impaired nuclear mechanotransduction to age-related endothelial dysfunction and cardiovascular pathologies, including atherosclerosis, hypertension, and cardiac alterations resembling early HFpEF. These results highlight endothelial lamin A/C and downstream flow-responsive KLF2-NOS3 signaling as potential targets for therapeutic strategies aimed at preserving endothelial function and mitigating age-related cardiovascular disease.

**Graphical Abstract:** 
