## Supplemental Table S1 for "Age-dependent downregulation of endothelial lamin A/C impairs mechanotransduction and promotes cardiovascular disease"

### Sheet: Sheet1
Gene	Primers	Species
LMNA	FW 5′-AGCAGTCTCGAATCCGCATT-3′	MOUSE AND HUMAN
	RV 5′-CGCCATCTCTCGCTCTTTCT​-3′
Nos3	FW 5′-AGGCAATCTTCGTTCAGCCA-3′	MOUSE
	RV 5′-TAGCCCGCATAGCGTATCAG-3′
Klf2	FW 5′-CCACACATACTTGCAGCTAC-3′	MOUSE
	RV 5′-CATCCTTCCCAGTTGCAATG-3′
Gapdh	FW 5′-AAATGGTGAAGGTCGGTGTG-3	MOUSE
	RV 5′-GAGTGGAGTCATACTGGAAC-3
NOS3	FW 5′-CCTTCCGCTACCAGCCAGA-3′	HUMAN
	RV 5′-CAGAGATCTTCACTGCATTGGCTA-3′
KLF2	FW 5′-AGACCTACACCAAGAGTTCG-3′	HUMAN
	RV: 5′-GCACAGATGGCACTGGAATG-3′
GAPDH	FW 5′-TCGGAGTCAACGGATTTGGT-3′	HUMAN
	RV 5′-TTCCCGTTCTCAGCCTTGAC-3′
